# An integrative analysis of GWAS and intermediate molecular trait data reveals common molecular mechanisms supporting genetic similarity between seemingly unrelated complex traits

**DOI:** 10.1101/601229

**Authors:** Jialiang Gu, Chris Fuller, Jiashun Zheng, Hao Li

## Abstract

The rapid accumulation of Genome Wide Association Studies (GWAS) and association studies of intermediate molecular traits provides new opportunities for comparative analysis of the genetic basis of complex human phenotypes. Using a newly developed statistical framework called Sherlock-II that integrates GWAS with eQTL (expression Quantitative Trait Loci) and metabolite-QTL data, we systematically analyzed 445 GWAS datasets, and identified 1371 significant gene-phenotype associations and 308 metabolites-phenotype associations (passing a Q value cutoff of 1/3). This integrative analysis allows us to translate SNP-phenotype associations into functionally informative gene-phenotype association profiles. Genetic similarity analyses based on these profiles clustered phenotypes into sub-trees that reveal both expected and unexpected relationships. We employed a statistical approach to delineate sets of functionally related genes that contribute to the similarity between their association profiles. This approach suggested common molecular mechanisms that connect the phenotypes in a subtree. For example, we found that fasting insulin, fasting glucose, breast cancer, prostate cancer, and lung cancer clustered into a subtree, and identified cyclic AMP/GMP signaling that connects breast cancer and insulin, NAPDH oxidase/ROS generation that connects the three cancers, and apoptosis that connects all five phenotypes. Our approach can be used to assess genetic similarity and suggest mechanistic connections between phenotypes. It has the potential to improve the diagnosis and treatment of a disease by mapping mechanistic insights from one phenotype onto others based on common molecular underpinnings.
