## Supplementary material for "An integrative analysis of GWAS and intermediate molecular trait data reveals common molecular mechanisms supporting genetic similarity between seemingly unrelated complex traits": TableS1

### Sheet: GWAS_metaboliteList_dict.0.05
disease	GWAS	metabolite	pval	qval
ALZHEIMER	Alzheimer_IGAP	palmitoyldihydrosphingomyelin(d18:0/16:0)	7.38e-05	0.0445
BIPOLAR DISORDER	BipolarDisorder_pha002858	ergothioneine	8.01e-05	0.0484
BIPOLAR DISORDER AND SCHIZOPHRENIA	PGC.BPSCZ_BP_only	X-11441	4.34e-05	0.0223
SCHIZOPHRENIA	Schizophrenia_pha002859	gamma-glutamylglutamate	3.97e-07	0.000246
	Schizophrenia_PGC_SCZ2	methioninesulfone	2.15e-06	0.00139
AUTISM	AUT_pha003680_Verbal_Paternal_Stage-2_Eur	homocitrulline	1.47e-06	0.000932
	AUT_pha003611_High-IQ_Paternal_Stage-1_All	X-11308	1.8e-05	0.0104
	AUT_pha003684_Low-IQ_Additive_Stage-1-and-2_All	1-palmitoyl-2-linoleoyl-GPC(16:0/18:2)	5.11e-05	0.0169
	AUT_pha003684_Low-IQ_Additive_Stage-1-and-2_All	dehydroisoandrosteronesulfate(DHEA-S)	5.25e-05	0.0169
	AUT_pha003612_Low-IQ_Additive_Stage-1_All	X-15503	5.51e-05	0.0355
	AUT_pha003618_Spectrum-Autism_Additive_Stage-1_All	pregnenolonesulfate	7.04e-05	0.0454
	AUT_pha003728_Word_Recessive_Stage-1_All	X-11850	7.55e-05	0.0427
	AUT_pha003684_Low-IQ_Additive_Stage-1-and-2_All	16a-hydroxyDHEA3-sulfate	0.000131	0.028
	AUT_pha003680_Verbal_Paternal_Stage-2_Eur	alpha-glutamylglycine	0.000134	0.0426
CHRONIC KIDNEY DISEASE	ChronicKidneyDisease_eGFRcrea_meta	methioninesulfone	1.5e-05	0.00609
	ChronicKidneyDisease_eGFRcrea_meta	guanidinoacetate	1.89e-05	0.00609
	ChronicKidneyDisease_eGFRcrea_meta	homocitrulline	4.26e-05	0.00915
	ChronicKidneyDisease_CKD_meta	homoarginine	0.000135	0.041
	ChronicKidneyDisease_CKD_meta	xanthine	0.000178	0.041
HIGH-DENSITY LIPOPROTEIN CHOLESTEROL	Cholestreol_HDL_ONE_Eur	2-arachidonoyl-GPE(20:4)	8.41e-05	0.0498
NUMBER CHILDREN EVER BORN	NumberChildrenEverBorn_Female	1-dihomo-linoleoyl-GPC(20:2)	6.54e-07	0.000379
PANCREATIC CANCER	PancreaticCancer_pha002874	X-17299	8.33e-05	0.0468
WEIGHT	GIANT_Randall2013PlosGenet_WEIGHT_MEN_N	trigonelline(N'-methylnicotinate)	9.26e-05	0.045
