## Supplementary material for "An integrative analysis of GWAS and intermediate molecular trait data reveals common molecular mechanisms supporting genetic similarity between seemingly unrelated complex traits": TableS3

### Sheet: A1_MAPT
	ARHGAP27	ARL17B	BPTF	CRHR1	DCAKD	DND1	DND1P1	FAM215B	KANSL1.AS1	LRRC37A	LRRC37A17P	LRRC37A2	MAPT	MAPT.AS1	NMT1	PLEKHM1	RDM1	RPS26P8
Breast Cancer				17097220/24526122	23227362	28191469								29441192/20579400		28229117		22016618
Parkinson	25370933	25370933		25370933					25370933			25370933		20070850		25370933/21292315
Autism									26777411					26479762
Neuroticism
Insulin				14301515
systolic Blood Pressure														23969178	8240341
osteoporosis				18565889												17404618
